# Sex-specific thermoregulatory effects of estrogen signaling in *Reprimo* lineage cells

**DOI:** 10.1101/2024.12.02.626488

**Authors:** Jae W. Park, Laura R. Cortes, Norma P. Sandoval, Adriana R. Vree, Alejandra G. Baron, Kelly Vranich, Higor J. Fideles, Rosalizbeth M. Martinez, Elizabeth A. Dilday, Mia R. Hansen, Weronika Budek, Julissa I. Lopez, Laura G. Kammel, J. Edward van Veen, Stephanie M. Correa

**Affiliations:** Department of Integrative Biology and Physiology, University of California, Los Angeles, California, USA; Cypress College, Cypress, CA, USA

**Author notes:** co-first authors (Jae W. Park, Laura R. Cortes). The authors have nothing to disclose.

**Keywords:** Estrogen receptor alpha, thermogenesis, energy expenditure, *Reprimo*, metabolism, hypothalamus

## Abstract

Estrogens have considerable impact on energy homeostasis and metabolic health. In mice, signaling through estrogen receptor alpha (ERα) alters energy intake and multiple aspects of energy expenditure, effects that may be mediated by specific regions or neuronal sub-populations of the hypothalamus. This study investigates the function of ERα in neurons of the lineage that expresses *Rprm* (Reprimo), a gene we previously linked to thermoregulation in females. Here, we engineered a novel *Reprimo*^*Cre*^ mouse to selectively knock out ERα in *Rprm* lineage cells (Reprimo-specific estrogen receptor α KO; RERKO) and report changes in core temperature in female mice, with no changes in movement or food intake. RERKO females have elevated brown adipose tissue (BAT) temperature and lower tail temperature relative to controls, suggesting increased heat production and reduced heat dissipation, respectively. Developmental expression of *Rprm* was detected in the brain, but not in BAT or white adipose tissue suggesting temperature changes may be mediated by the nervous system. To confirm centrally mediated effects on temperature, we ablated *Rprm* expressing cells in the mediobasal hypothalamus and observed a reduction in core temperature relative to controls. Taken together, these results indicate that estrogen signaling in the *Rprm* lineage is critical for thermoregulation, mainly through the modulation of brown adipose tissue thermogenesis in female, but not male, mice.
