## Supplementary material for "Sex-specific thermoregulatory effects of estrogen signaling in *Reprimo* lineage cells": Statistical tables

### Sheet: Fig 1 (N)
D) MPO counts
Descriptive statistics
Number of values	6	6	6
	Rprm only	Cre ony	Rprm and Cre
Mean	19.17	19	195
Std. Deviation	18.61	14.04	55.47
Std. Error of Mean	7.596	5.733	22.65
E) VMHvl counts
Descriptive statistics
Number of values	9	9	9
	Rprm only	Cre ony	Rprm and Cre
Mean	0	0	82.11
Std. Deviation	0	0	17.59
Std. Error of Mean	0	0	5.863
F) ARH counts
Descriptive statistics
Number of values	9	9	9
	Rprm only	Cre ony	Rprm and Cre
Mean	0	0	24.22
Std. Deviation	0	0	4.631
Std. Error of Mean	0	0	1.544
G) MPO counts					MPO Proportions
Descriptive statistics					Descriptive statistics
Number of values	6	6	6		Number of values	6	6
	Esr1 only	Cre ony	Esr1 and Cre			percentage of all Esr1+ cells that express Cre	percentage of all Cre+ cells that express Esr1
Mean	47.17	150.5	63.5		Mean	58.93	27.12
Std. Deviation	49.73	34.65	42.52		Std. Deviation	14.72	14.82
Std. Error of Mean	20.3	14.15	17.36		Std. Error of Mean	6.009	6.052
H) VMHvl					VMHvl Proportions
Descriptive statistics					Descriptive statistics
Number of values	9	9	9		Number of values	9	9
	Esr1 only	Cre ony	Esr1 and Cre			percentage of all Esr1+ cells that express Cre	percentage of all Cre+ cells that express Esr1
Mean	42.22	53.22	28.89		Mean	39.47	34.95
Std. Deviation	8.497	12.47	12.5		Std. Deviation	10.18	11.26
Std. Error of Mean	2.832	4.156	4.168		Std. Error of Mean	3.394	3.752
I) ARH					ARH Proportions
Descriptive statistics					Descriptive statistics
Number of values	9	9	9		Number of values	9	9
	Esr1 only	Cre ony	Esr1 and Cre			percentage of all Esr1+ cells that express Cre	percentage of all Cre+ cells that express Esr1
Mean	67.33	15.78	8.444		Mean	11.26	34.87
Std. Deviation	11.35	3.27	1.944		Std. Deviation	2.646	4.835
Std. Error of Mean	3.782	1.09	0.6479		Std. Error of Mean	0.8821	1.612

### Sheet: Fig 2
A) BAT
Two-way ANOVA
ANOVA table	SS (Type III)	DF	MS	F (DFn, DFd)	P value		Šídák's multiple comparisons test	Predicted (LS) mean diff.	95.00% CI of diff.	Below threshold?	Summary	Adjusted P Value
Interaction	14123	1	14123	F (1, 40) = 24.51	P<0.0001	****
Sex	9673	1	9673	F (1, 40) = 16.79	P=0.0002	***	Male:WT vs. Male:cKO	-5.072	-30.70 to 20.55	No	ns	0.8761
Group	18344	1	18344	F (1, 40) = 31.84	P<0.0001	****	Female:WT vs. Female:cKO	-77.69	-100.2 to -55.22	Yes	****	<0.0001
Residual	23046	40	576.2
B) iWAT
Two-way ANOVA
ANOVA table	SS (Type III)	DF	MS	F (DFn, DFd)	P value
Interaction	9383	1	9383	F (1, 40) = 0.7427	P=0.3939	ns
Sex	233830	1	233830	F (1, 40) = 18.51	P=0.0001	***
Group	551.5	1	551.5	F (1, 40) = 0.04366	P=0.8356	ns
Residual	505351	40	12634
E ) Body mass
Two-way ANOVA
ANOVA table	SS (Type III)	DF	MS	F (DFn, DFd)	P value
Interaction	3.174	1	3.174	F (1, 17) = 0.5599	P=0.4645	ns
Sex	104.7	1	104.7	F (1, 17) = 18.47	P=0.0005	***
Group	12.37	1	12.37	F (1, 17) = 2.183	P=0.1579	ns
Residual	96.38	17	5.669
F) Percent fat mass
Two-way ANOVA
ANOVA table	SS (Type III)	DF	MS	F (DFn, DFd)	P value
Interaction	65.77	1	65.77	F (1, 17) = 3.526	P=0.0777	ns
Sex	0.8469	1	0.8469	F (1, 17) = 0.04540	P=0.8338	ns
Group	2.916	1	2.916	F (1, 17) = 0.1563	P=0.6975	ns
Residual	317.1	17	18.65
G) percent lean mass
Two-way ANOVA
ANOVA table	SS (Type III)	DF	MS	F (DFn, DFd)	P value
Interaction	43.72	1	43.72	F (1, 17) = 2.623	P=0.1238	ns
Sex	0.004673	1	0.004673	F (1, 17) = 0.0002803	P=0.9868	ns
Group	53.87	1	53.87	F (1, 17) = 3.231	P=0.0900	ns
Residual	283.4	17	16.67
H) Food Intake
Two-way ANOVA
ANOVA table	SS (Type III)	DF	MS	F (DFn, DFd)	P value
Interaction	0.5028	1	0.5028	F (1, 29) = 0.2552	P=0.6173	ns
Sex	25.5	1	25.5	F (1, 29) = 12.94	P=0.0012	**
Group	0.1057	1	0.1057	F (1, 29) = 0.05366	P=0.8184	ns
Residual	57.14	29	1.97

### Sheet: Fig 3
B) Male core temp
Two Way repeated measures
ANOVA table	SS	DF	MS	F (DFn, DFd)	P value
ZT x KO	2.184	23	0.09497	F (23, 322) = 1.514	P=0.0635	ns
ZT (within)	143.8	23	6.252	F (4.573, 64.02) = 99.64	P<0.0001	****
KO (between)	0.8958	1	0.8958	F (1, 14) = 0.5530	P=0.4694	ns
Subject	22.68	14	1.62	F (14, 322) = 25.82	P<0.0001	****
Residual	20.2	322	0.06274
C) Male activity
Two Way repeated measures
ANOVA table	SS	DF	MS	F (DFn, DFd)	P value
ZT x KO	16666	23	724.6	F (23, 322) = 1.207	P=0.2360	ns
ZT (within)	278835	23	12123	F (6.020, 84.28) = 20.19	P<0.0001	****
KO (between)	1415	1	1415	F (1, 14) = 0.1467	P=0.7074	ns
Subject	134969	14	9641	F (14, 322) = 16.06	P<0.0001	****
Residual	193334	322	600.4
D) Female core temperature
Two Way repeated measures
ANOVA table	SS	DF	MS	F (DFn, DFd)	P value
ZT x KO	6.079	23	0.2643	F (23, 437) = 5.966	P<0.0001	****
ZT (within)	51.24	23	2.228	F (3.945, 74.96) = 50.28	P<0.0001	****
KO (between)	0.0133	1	0.0133	F (1, 19) = 0.01260	P=0.9118	ns
Subject	20.06	19	1.056	F (19, 437) = 23.82	P<0.0001	****
Residual	19.36	437	0.04431
		Šídák's multiple comparisons test
	WT - cKO	Mean Diff.	95.00% CI of diff.	Below threshold?	Summary	Adjusted P Value
	21	0.4369	0.001096 to 0.8728	Yes	*	0.049
E) Female activity
2 Way repeated measures
ANOVA table	SS	DF	MS	F (DFn, DFd)	P value
ZT x KO	41066	23	1785	F (23, 391) = 1.695	P=0.0246	*
ZT (within)	432815	23	18818	F (5.489, 93.32) = 17.86	P<0.0001	****
KO (between)	53.67	1	53.67	F (1, 17) = 0.005011	P=0.9444	ns
Subject	182097	17	10712	F (17, 391) = 10.17	P<0.0001	****
Residual	411945	391	1054
F) Female BAT temperature
ANOVA table	SS	DF	MS	F (DFn, DFd)	P value
ZT x KO	1.939	23	0.08429	F (23, 322) = 0.7920	P=0.7415	ns
ZT (within)	19.69	23	0.8561	F (4.065, 56.91) = 8.045	P<0.0001	ns
KO (between)	9.545	1	9.545	F (1, 14) = 4.709	P=0.0477	ns
Subject	28.38	14	2.027	F (14, 322) = 19.04	P<0.0001	ns
Residual	34.27	322	0.1064
G) Female tail temperature
ANOVA table	SS	DF	MS	F (DFn, DFd)	P value
ZT x KO	23.98	23	1.043	F (23, 138) = 0.9999	P=0.4698	ns
ZT (within)	61.75	23	2.685	F (4.285, 25.71) = 2.575	P=0.0582	ns
KO (between)	51.18	1	51.18	F (1, 6) = 8.633	P=0.0260	*
Subject	35.57	6	5.929	F (6, 138) = 5.686	P<0.0001	****
Residual	143.9	138	1.043

### Sheet: Fig 4
D) AVPV
Two-way ANOVA	Ordinary
ANOVA table	SS (Type III)	DF	MS	F (DFn, DFd)	P value
Interaction	88.67	1	88.67	F (1, 16) = 0.1370	P=0.7161
Sex	4367	1	4367	F (1, 16) = 6.747	P=0.0194
Group	32671	1	32671	F (1, 16) = 50.47	P<0.0001
Residual	10356	16	647.3
	Šídák's multiple comparisons test	Predicted (LS) mean diff.	95.00% CI of diff.	Below threshold?	Summary	Adjusted P Value
	Male:WT vs. Female:WT	-37.75	-93.10 to 17.60	No	ns	0.2413
	Male:WT vs. Male:KO	85.67	46.53 to 124.8	Yes	****	<0.0001
	Female:WT vs. Female:KO	95.08	39.73 to 150.4	Yes	***	0.0009
E) MPO
Two-way ANOVA
ANOVA table	SS (Type III)	DF	MS	F (DFn, DFd)	P value
Interaction	120.3	1	120.3	F (1, 18) = 0.006911	P=0.9347
Sex	93703	1	93703	F (1, 18) = 5.382	P=0.0323
Group	20434	1	20434	F (1, 18) = 1.174	P=0.2929
Residual	313361	18	17409
	Šídák's multiple comparisons test	Predicted (LS) mean diff.	95.00% CI of diff.	Below threshold?	Summary	Adjusted P Value
	Male:WT vs. Female:WT	-144	-389.5 to 101.5	No	ns	0.3642
	Male:WT vs. Male:KO	59.94	-127.5 to 247.4	No	ns	0.796
	Female:WT vs. Female:KO	69.9	-183.6 to 323.4	No	ns	0.8574
F) VMH
Two-way ANOVA
ANOVA table	SS (Type III)	DF	MS	F (DFn, DFd)	P value
Interaction	15560	1	15560	F (1, 17) = 27.56	P<0.0001
Sex	11299	1	11299	F (1, 17) = 20.01	P=0.0003
Group	36994	1	36994	F (1, 17) = 65.52	P<0.0001
Residual	9599	17	564.6
	Šídák's multiple comparisons test	Predicted (LS) mean diff.	95.00% CI of diff.	Below threshold?	Summary	Adjusted P Value
	Male:WT vs. Female:WT	-104.9	-147.1 to -62.73	Yes	****	<0.0001
	Male:WT vs. Male:KO	30.7	-5.155 to 66.55	No	ns	0.1063
	Female:WT vs. Female:KO	144	99.53 to 188.5	Yes	****	<0.0001
G) ARH
Two-way ANOVA
ANOVA table	SS (Type III)	DF	MS	F (DFn, DFd)	P value
Interaction	1.223	1	1.223	F (1, 15) = 0.003665	P=0.9525
Sex	50.87	1	50.87	F (1, 15) = 0.1524	P=0.7017
Group	11109	1	11109	F (1, 15) = 33.29	P<0.0001
Residual	5006	15	333.7
	Šídák's multiple comparisons test	Predicted (LS) mean diff.	95.00% CI of diff.	Below threshold?	Summary	Adjusted P Value
	Male:WT vs. Female:WT	2.9	-32.92 to 38.72	No	ns	0.9952
	Male:WT vs. Male:KO	50.19	21.46 to 78.91	Yes	***	0.0009
	Female:WT vs. Female:KO	51.25	13.78 to 88.72	Yes	**	0.0068

### Sheet: Fig 5
C) VMHvl
Unpaired t test
P value	0.0005
P value summary	***
Significantly different (P < 0.05)?	Yes
One- or two-tailed P value?	Two-tailed
t, df	t=5.093, df=10
D) Core temperature
Two-way RM ANOVA	Matching: Stacked
ANOVA table	SS	DF	MS	F (DFn, DFd)	P value
ZT x Group	1.833	23	0.07969	F (23, 230) = 0.5836	P=0.9369
ZT	38.24	23	1.663	F (3.858, 38.58) = 12.18	P<0.0001
Group	9.414	1	9.414	F (1, 10) = 11.20	P=0.0074
Subject	8.406	10	0.8406	F (10, 230) = 6.156	P<0.0001
Residual	31.4	230	0.1365
E) Activity
Two-way RM ANOVA	Matching: Stacked
ANOVA table	SS	DF	MS	F (DFn, DFd)	P value
ZT x Group	25114	23	1092	F (23, 230) = 0.4284	P=0.9908
ZT	494067	23	21481	F (3.906, 39.06) = 8.428	P<0.0001
Group	27381	1	27381	F (1, 10) = 2.100	P=0.1779
Subject	130393	10	13039	F (10, 230) = 5.116	P<0.0001
Residual	586228	230	2549
F) BW
Unpaired t test
P value	0.0985
P value summary	ns
Significantly different (P < 0.05)?	No
One- or two-tailed P value?	Two-tailed
t, df	t=1.822, df=10
G) BAT
Unpaired t test
P value	0.0024
P value summary	**
Significantly different (P < 0.05)?	Yes
One- or two-tailed P value?	Two-tailed
t, df	t=4.023, df=10
H) iWAT
Unpaired t test
P value	0.05
P value summary	*
Significantly different (P < 0.05)?	Yes
One- or two-tailed P value?	Two-tailed
t, df	t=2.228, df=10
I) gWAT
Unpaired t test
P value	0.2131
P value summary	ns
Significantly different (P < 0.05)?	No
One- or two-tailed P value?	Two-tailed
t, df	t=1.330, df=10
J) Uterus
Unpaired t test
P value	0.4707
P value summary	ns
Significantly different (P < 0.05)?	No
One- or two-tailed P value?	Two-tailed
t, df	t=0.7498, df=10

### Sheet: Supp 2 (N)
A) MPO
Unpaired t test with Welch's correction
P value	0.2659
P value summary	ns
Significantly different (P < 0.05)?	No
One- or two-tailed P value?	Two-tailed
Welch-corrected t, df	t=1.201, df=7.586
B) VMH
Unpaired t test with Welch's correction
P value	0.1727
P value summary	ns
Significantly different (P < 0.05)?	No
One- or two-tailed P value?	Two-tailed
Welch-corrected t, df	t=1.582, df=5.165

### Sheet: Supp 3 
A) Male body mass across weeks
Mixed-effects model (REML)
Fixed effects (type III)	P value	P value summary	Statistically significant (P < 0.05)?	F (DFn, DFd)	Geisser-Greenhouse's epsilon
Week (Age)	<0.0001	****	Yes	F (11.00, 318.0) = 114.1	1
Group (RERKO)	0.1631	ns	No	F (1, 32) = 2.038
Interaction	0.0072	**	Yes	F (11, 318) = 2.398
A) Female body mass across weeks
Mixed-effects model (REML)
Fixed effects (type III)	P value	P value summary	Statistically significant (P < 0.05)?	F (DFn, DFd)	Geisser-Greenhouse's epsilon
Week (Age)	<0.0001	****	Yes	F (11.00, 238.0) = 61.00	1
Group (RERKO)	0.1503	ns	No	F (1, 24) = 2.209
Interaction	0.2881	ns	No	F (11, 238) = 1.199

### Sheet: Supp 4
BAT nuclei
Unpaired t test
P value	0.1369
P value summary	ns
Significantly different (P < 0.05)?	No
One- or two-tailed P value?	Two-tailed
t, df	t=1.604, df=11
BAT adiposity
Unpaired t test with Welch's correction
P value	0.1079
P value summary	ns
Significantly different (P < 0.05)?	No
One- or two-tailed P value?	Two-tailed
Welch-corrected t, df	t=1.898, df=5.818

### Sheet: Supp 5
D left) Ovarian mass
Unpaired t test
P value	0.0375
P value summary	*
Significantly different (P < 0.05)?	Yes
One- or two-tailed P value?	Two-tailed
t, df	t=2.490, df=8
D right) Uterine mass
Unpaired t test
P value	<0.0001
P value summary	****
Significantly different (P < 0.05)?	Yes
One- or two-tailed P value?	Two-tailed
t, df	t=5.939, df=23

### Sheet: Supp 6
Ovx Core temperature
Mixed-effects model (REML)	Matching: Stacked
Fixed effects (type III)	P value	P value summary	Statistically significant (P < 0.05)?	F (DFn, DFd)	Geisser-Greenhouse's epsilon
ZT	0.0002	***	Yes	F (2.583, 30.32) = 9.966	0.1123
Group (Genotype)	0.0368	*	Yes	F (1, 12) = 5.518
ZT x Group (interaction)	0.0268	*	Yes	F (23, 270) = 1.695
